# Regulatory architecture and evolution of the triphasic life cycle in the red alga *Bostrychia moritziana*

**DOI:** 10.64898/2026.11.10.765333

**Authors:** Romy Petroll, Prakash Sivakumar, Valentin Bernard, John A. West, Susana M. Coelho, Michael Borg

## Abstract

The triphasic life cycle of florideophyte red algae represents the most complex life cycle among photosynthetic eukaryotes, yet its developmental and evolutionary origins remain unresolved. Here, we generated a comprehensive transcriptomic atlas of *Bostrychia moritziana*, a model red alga with a highly elaborate triphasic life history. We show that cellular specification across generations, reproductive structures and unicellular reproductive cell types in *Bostrychia* is associated with discrete regulatory modules that frequently cluster within the genome. We reveal that development of the cystocarp, the reproductive structure that houses the additional diploid phase characteristic of the triphasic life cycle, involves extensive and coordinated post-fertilisation reprogramming of the zygote-derived carposporophyte and surrounding maternal tissue. Evolutionary transcriptomics support a scenario in which triphasy evolved through successive elaboration of ancestral developmental programs, with lineage-specific genes and expanded transcription factor families progressively integrated into its regulatory architecture. Together, our findings provide a molecular framework for understanding the origin and evolution of the triphasic life cycle, offering broader insights into how increasingly complex multicellular life cycles emerged across eukaryotes.
