## Supplemental Table 2 for "Regulatory architecture and evolution of the triphasic life cycle in the red alga *Bostrychia moritziana*"

### Sheet: nfcore_qc_summary
Supplemental Table 2. RNA-seq mapping statistics. Summary of RNA-seq libraries generated in this study, with sample metadata and read processing and quality metrics.
sample	replicate	ploidy	sex	generation	strain	total_reads	star_uniquely_mapped	star_uniquely_mapped_percent	salmon_num_mapped	salmon_percent_mapped	samtools_reads_mapped	picard_percent_duplication	detected_genes
female_thallus	1	1n	F	gametophyte	JW3235	9047765	4127424	74.05	2711181	48.6389	9047765	0.288853	11055
female_thallus	2	1n	F	gametophyte	JW3235	33641839	15754721	81.31	11052307	57.0436	33641839	0.340619	11051
female_thallus	3	1n	F	gametophyte	JW3235	25621900	11727448	70.37	7401749	44.4132	25621900	0.363435	11417
female_tips	1	1n	F	gametophyte	JW3235	27352354	12387370	72.07	8823821	51.3385	27352354	0.367736	11406
female_tips	2	1n	F	gametophyte	JW3235	30030055	13603678	71.3	8337601	43.6964	30030055	0.334096	11630
female_tips	3	1n	F	gametophyte	JW3235	24772238	11248969	73.98	7933518	52.1763	24772238	0.31879	11429
male_thallus	1	1n	M	gametophyte	JW3235	25973220	11668990	60.1	7189867	37.0287	25973220	0.396068	12325
male_thallus	2	1n	M	gametophyte	JW3235	27022176	12190927	62.06	8271584	42.1109	27022176	0.409128	12091
male_thallus	3	1n	M	gametophyte	JW3235	27114702	12275047	66.98	8520114	46.4936	27114702	0.352906	11706
spermatangia	1	1n	M	gametophyte	JW3235	40124729	18283132	69.79	13079879	49.9263	40124729	0.329501	11796
spermatangia	2	1n	M	gametophyte	JW3235	27570582	12273176	53.33	7680520	33.3722	27570582	0.387297	13398
spermatangia	3	1n	M	gametophyte	JW3235	22171102	10075796	62.86	6953709	43.383	22171102	0.318321	12506
spermatia	1	1n	M	gametophyte	JW3235	35735144	16989211	82.07	9222386	44.5511	35735144	0.452559	12330
spermatia	2	1n	M	gametophyte	JW3235	52194703	24780045	80.87	13820528	45.1053	52194703	0.499167	12396
spermatia	3	1n	M	gametophyte	JW3235	41415493	19667751	82.33	10765702	45.0672	41415493	0.472144	12244
pericarp	1	1n	F	gametophyte	JW3235	22727256	10281832	77.55	7167943	54.0657	22727256	0.353493	10184
pericarp	2	1n	F	gametophyte	JW3235	16867628	7613157	78.75	5109573	52.8535	16867628	0.377017	10173
pericarp	3	1n	F	gametophyte	JW3235	38932582	17173865	72.62	12520106	52.9414	38932582	0.447464	10296
cystocarps_immature	1	2n	F	carposporohyte	JW3235	23449163	10358651	65.8	6964033	44.2385	23449163	0.31303	11971
cystocarps_immature	2	2n	F	carposporohyte	JW3235	32174016	14286756	68.05	9736110	46.3725	32174016	0.333012	11843
cystocarps_immature	3	2n	F	carposporohyte	JW3235	30477180	13555702	69.61	9109798	46.7769	30477180	0.317595	11863
cystocarps_mature	1	2n	F	carposporohyte	JW3235	27242228	12131953	72.45	8330698	49.7515	27242228	0.336133	11556
cystocarps_mature	2	2n	F	carposporohyte	JW3235	24114079	10570115	65.61	7149744	44.3782	24114079	0.359675	11849
cystocarps_mature	3	2n	F	carposporohyte	JW3235	20068855	8584362	59.7	5548946	38.5875	20068855	0.413398	12021
carposporophyte	1	2n	NA	carposporohyte	JW3235	34084344	15433886	68.38	11045274	48.9381	34084344	0.357013	10886
carposporophyte	2	2n	NA	carposporohyte	JW3235	36698408	16750996	69.11	11659796	48.1053	36698408	0.331827	11519
carposporophyte	3	2n	NA	carposporohyte	JW3235	63389401	28288510	61.61	21497999	46.8213	63389401	0.409722	11155
carposporophyte	4	2n	NA	carposporohyte	JW3235	53728566	24719690	73.6	18509432	55.1111	53728566	0.371358	10862
carposporophyte	5	2n	NA	carposporohyte	JW3235	23415398	10835902	77.19	8129103	57.9097	23415398	0.310845	10786
carposporophyte	6	2n	NA	carposporohyte	JW3235	17564571	7774529	59.74	5314858	40.8424	17564571	0.302791	11434
carpospores	1	2n	NA	tetrasporophyte	JW3235	25635832	11031663	53.61	7149263	34.7406	25635832	0.442504	13168
carpospores	2	2n	NA	tetrasporophyte	JW3235	18474151	8149081	57.99	5369832	38.2137	18474151	0.372167	12812
carpospores	3	2n	NA	tetrasporophyte	JW3235	11909435	5255216	59.93	3326230	37.9335	11909435	0.358075	11981
tetrasporophyte_thallus	1	2n	NA	tetrasporophyte	JW3235	9462390	4167580	46.44	1721456	19.184	9462390	0.456392	12250
tetrasporophyte_thallus	2	2n	NA	tetrasporophyte	JW3235	15730855	7102822	63.69	3981016	35.6986	15730855	0.335582	12024
tetrasporophyte_thallus	3	2n	NA	tetrasporophyte	JW3235	20136316	8997645	57.92	5058795	32.5657	20136316	0.376486	11738
stichidia	1	2n	NA	tetrasporophyte	JW3235	15218689	6911220	70.68	4344508	44.4304	15218689	0.278927	11696
stichidia	2	2n	NA	tetrasporophyte	JW3235	22129641	9921206	66.98	6060394	40.9142	22129641	0.322953	11818
stichidia	3	2n	NA	tetrasporophyte	JW3235	18334402	8235383	63.43	4995222	38.4759	18334402	0.318355	12030
tetraspores	1	1n	NA	gametophyte	JW3235	7454483	3161007	46.04	1848032	26.9178	7454483	0.351667	13067
tetraspores	2	1n	NA	gametophyte	JW3235	10463953	4553334	54.56	2789290	33.4233	10463953	0.345193	12523
tetraspores	3	1n	NA	gametophyte	JW3235	14365283	6258272	54.73	3934645	34.4098	14365283	0.351537	12627
