## Supplemental Table 6 for "Regulatory architecture and evolution of the triphasic life cycle in the red alga *Bostrychia moritziana*"

### Sheet: Dataset
Supplemental Table 6. Red algal and outgroup species used in this study Summary of red algal species and outgroup species used in this study with provided sources of genome assemblies, gene annotations and public sequencing reads used.
Species name	Family/clade	Order	5 letter code	Genome dataset	Gene annotation	Public datasets (RNA-seq)	Number genes (Isoform & TE-genes filtered)
Pyropia yezoensis	Bangiophyceae	Bangiales	PYRYE	https://www.ncbi.nlm.nih.gov/datasets/genome/GCA_009829735.1/	https://www.ncbi.nlm.nih.gov/datasets/genome/GCA_009829735.1/		12463
Porphyra umbilicalis	Bangiophyceae	Bangiales	PORUM	https://www.ncbi.nlm.nih.gov/datasets/genome/GCA_002049455.2/	https://www.ncbi.nlm.nih.gov/datasets/genome/GCA_002049455.2/		13059
Pyropia vietnamensis	Bangiophyceae	Bangiales	PYRVI	https://www.ncbi.nlm.nih.gov/datasets/genome/GCA_042855435.1/	Own annotation this study		9459
Chlamydomonas reinhardtii	Chlorophyta		CHLRE	Only gene annotation used	https://www.ncbi.nlm.nih.gov/datasets/genome/GCF_000002595.2/		19527
Guillardia theta	Cryptophyta		GUITH	Only gene annotation used	https://www.ncbi.nlm.nih.gov/datasets/genome/GCF_000315625.1/		24822
Cyanidioschyzon merolae strain 10D	Cyanidiophyceae	Cyanidiales	CYAME	https://www.ncbi.nlm.nih.gov/datasets/genome/GCF_000091205.1/	https://www.ncbi.nlm.nih.gov/datasets/genome/GCF_000091205.1/		4698
Cyanidiococcus yangmingshanensis	Cyanidiophyceae	Cyanidiales	CYAYA	https://www.ncbi.nlm.nih.gov/datasets/genome/GCA_013995675.1/	https://www.ncbi.nlm.nih.gov/datasets/genome/GCA_013995675.1/		5151
Galdieria sulphuraria	Cyanidiophyceae	Galdieriales	GALSU	https://www.ncbi.nlm.nih.gov/datasets/genome/GCF_000341285.1/	Own annotation this study		6065
Galdieria partita	Cyanidiophyceae	Galdieriales	GALPA	https://www.ncbi.nlm.nih.gov/datasets/genome/GCA_025991245.1/	Own annotation this study		7345
Marchantia polymorpha	Embryophyta		MARPO	Only gene annotation used	https://www.ncbi.nlm.nih.gov/datasets/genome/GCA_003032435.1/		24674
Physcomitrium patens	Embryophyta		PHYPA	Only gene annotation used	https://www.ncbi.nlm.nih.gov/datasets/genome/GCF_000002425.4/		48022
Gnetum montanum	Embryophyta		GNEMO	Only gene annotation used	https://bioinformatics.psb.ugent.be//plaza/versions/gymno-plaza/download		32549
Arabidopsis thaliana	Embryophyta		ARATH	Only gene annotation used	https://www.arabidopsis.org/download/list?dir=Proteins%2FAraport11_protein_lists		27650
Zea mays	Embryophyta		ZEAMA	Only gene annotation used	https://www.ncbi.nlm.nih.gov/datasets/genome/GCF_902167145.1/		57578
Selaginella moellendorfii	Embryophyta		SELMO	Only gene annotation used	https://www.ncbi.nlm.nih.gov/datasets/genome/GCF_000143415.4/		45247
Asparagopsis taxiformis	Florideophyceae	Bonnemaisoniales	ASPTA	https://www.ncbi.nlm.nih.gov/datasets/genome/GCA_030407315.1/	Petroll, R. et al. The expanded Bostrychia moritziana genome unveils evolution in the most diverse and complex order of red algae. Current Biology 35, (2025).		14903
Gulsonia nodulosa	Florideophyceae	Ceramiales	GULNO	https://www.ncbi.nlm.nih.gov/datasets/genome/GCA_965246695.1/	Own annotation this study		13442
Osmundea hybrida	Florideophyceae	Ceramiales	OSMHY	https://www.ncbi.nlm.nih.gov/datasets/genome/GCA_965362265.2/	Own annotation this study		26771
Griffithsia pacifica	Florideophyceae	Ceramiales	GRIPA	Zhang, J., Ma, J., Liu, D. et al. Structure of phycobilisome from the red alga Griffithsia pacifica. Nature 551, 57–63 (2017). https://doi.org/10.1038/nature24278	Petroll, R. et al. The expanded Bostrychia moritziana genome unveils evolution in the most diverse and complex order of red algae. Current Biology 35, (2025).		9334
Chondria armata	Florideophyceae	Ceramiales	CHOAR	https://www.ncbi.nlm.nih.gov/datasets/genome/GCA_021653855.1/	Petroll, R. et al. The expanded Bostrychia moritziana genome unveils evolution in the most diverse and complex order of red algae. Current Biology 35, (2025).		20631
Digenea simplex	Florideophyceae	Ceramiales	DIGSI	https://www.ncbi.nlm.nih.gov/datasets/genome/GCA_004798425.1/	Petroll, R. et al. The expanded Bostrychia moritziana genome unveils evolution in the most diverse and complex order of red algae. Current Biology 35, (2025).		28013
Amphiroa fragilissima	Florideophyceae	Corallinales	AMPFR	https://www.ncbi.nlm.nih.gov/datasets/genome/GCA_040437705.1/	Own annotation this study	SRR18249280,SRR18249281,SRR18249282,SRR18249283,SRR18249284,SRR18249285,SRR18249286,SRR18249287,SRR18249288,SRR18249289,SRR18249290,SRR18249291,SRR18249292,SRR18249293,SRR18249294,SRR18249295,SRR18249296,SRR18249297,SRR18249298,SRR18249299,SRR18249300,SRR18249301,SRR18249302,SRR18249303,SRR18249304,SRR18249305,SRR18249306,SRR18249307,SRR18249308,SRR18249309,SRR18249310,SRR18249311,SRR18249312,SRR…	11118
Eucheuma denticulatum	Florideophyceae	Gigartinales	EUCDE	https://www.ncbi.nlm.nih.gov/datasets/genome/GCA_054131385.1/	Own annotation this study		10502
Kappaphycus striatus	Florideophyceae	Gigartinales	KAPST	https://www.ncbi.nlm.nih.gov/datasets/genome/GCA_043790055.1/	Own annotation this study		10373
Kappaphycus alvarezii	Florideophyceae	Gigartinales	KAPAL	https://www.ncbi.nlm.nih.gov/datasets/genome/GCA_002205965.3/	Petroll, R. et al. The expanded Bostrychia moritziana genome unveils evolution in the most diverse and complex order of red algae. Current Biology 35, (2025).		6672
Chondrus crispus	Florideophyceae	Gigartinales	CHOCR	https://www.ncbi.nlm.nih.gov/datasets/genome/GCF_000350225.1/	https://www.ncbi.nlm.nih.gov/datasets/genome/GCF_000350225.1/		8615
Gracilaria domingensis	Florideophyceae	Gracilariales	GRADO	https://www.ncbi.nlm.nih.gov/datasets/genome/GCA_022539475.1/	https://www.ncbi.nlm.nih.gov/datasets/genome/GCA_022539475.1/		11178
Gracilariopsis chorda	Florideophyceae	Gracilariales	GRACH	https://www.ncbi.nlm.nih.gov/datasets/genome/GCA_003194525.1/	https://www.ncbi.nlm.nih.gov/datasets/genome/GCA_003194525.1/		10184
Gracilaria vermiculophylla	Florideophyceae	Gracilariales	GRAVE	https://rhodoexplorer.sb-roscoff.fr/downloads/Gracilaria-vermiculophylla.tar.gz	Rhodoexplorer, Gracilaria-vermiculophylla.fa		6662
Crassa (Gracilaria) caudata	Florideophyceae	Gracilariales	GRACA	https://rhodoexplorer.sb-roscoff.fr/downloads/Gracilaria-caudata.tar.gz	Rhodoexplorer, Gracilaria-caudata.fa		8681
Gracilaria gracilis	Florideophyceae	Gracilariales	GRAGR	https://rhodoexplorer.sb-roscoff.fr/downloads/Gracilaria-gracilis.tar.gz	Rhodoexplorer, Gracilaria-gracilis.fa		9252
Agarophyton chilense (Gracilaria chilensis)	Florideophyceae	Gracilariales	AGACH	https://rhodoexplorer.sb-roscoff.fr/downloads/Gracilaria-chilensis.tar.gz	Rhodoexplorer, Gracilaria-chilensis.fa		7612
Phymatolithon calcareum	Florideophyceae	Hapalidiales	PHYCA	https://www.ncbi.nlm.nih.gov/datasets/genome/GCA_977006965.1/	Own annotation this study		12620
Lithothamnion corallioides	Florideophyceae	Hapalidiales	LITCO	https://www.ncbi.nlm.nih.gov/datasets/genome/GCA_040759835.1/	Own annotation this study		9598
Palmaria palmata	Florideophyceae	Palmariales	PALPA	https://www.ncbi.nlm.nih.gov/datasets/genome/GCA_046563775.1/	Own annotation this study		22451
Bostrychia moritziana Bm3235	Florideophyceae	Ceramiales	BOSMO	This study	Own annotation this study		22291
Porphyridium purpureum	Porphyridiophyceae	Porphyridiales	PORPU	https://www.ncbi.nlm.nih.gov/datasets/genome/GCA_008690995.1/	https://www.ncbi.nlm.nih.gov/datasets/genome/GCA_008690995.1/		9201
Rhodosorus marinus	Stylonematophyceae	Stylonematales	RHOMA	https://www.ncbi.nlm.nih.gov/datasets/genome/GCA_029953675.1/	https://www.ncbi.nlm.nih.gov/datasets/genome/GCA_029953675.1/		8463
