## Supplemental Table 7 for "Regulatory architecture and evolution of the triphasic life cycle in the red alga *Bostrychia moritziana*"

### Sheet: TAP_origin_nodes
Supplemental Table 7. Transcription-associated protein (TAP) evolution across co-expression modules Inferred origins and duplications of TAPs associated with co-expression modules in B. moritziana.
module	gene_id	TAP_family	Orthogroup
M01	Bm08g003280	bZIP	OG0004860
M02	Bm28g001210	bZIP	OG0007242
M02	Bm25g002410	C2H2	OG0004062
M02	Bm25g001990	C2H2	OG0004062
M02	Bm04g004810	C2H2	OG0009057
M03	Bm02g003510	SWI/SNF_SNF2	OG0005917
M03	Bm08g001740	C2H2	OG0014900
M03	Bm16g003840	bZIP	OG0000493
M03	Bm01g005875	0_no_family_found	OG0000019
M03	Bm15g002370	MYB-related	OG0000003
M03	Bm04g006680	C2H2	OG0004062
M03	Bm19g002400	C2H2	OG0005529
M03	Bm28g002360	ARID	OG0003700
M03	Bm15g001080	C2H2	OG0001322
M03	Bm22g000990	C2H2	OG0007626
M03	Bm06g001476	C2H2	OG0000760
M03	Bm17g000390	C2H2	OG0000017
M03	Bm12g004589	0_no_family_found	OG0000059
M03	Bm12g004370	MYST	OG0000921
M05	Bm04g000370	Argonaute	OG0000117
M05	Bm17g002235	MYB-related	OG0000003
M05	Bm13g003780	0_no_family_found	OG0000253
M05	Bm09g002870	0_no_family_found	OG0000287
M05	Bm21g000650	SET	OG0000366
M05	Bm16g001955	bZIP	OG0000480
M05	Bm16g003340	bZIP	OG0000480
M05	Bm25g001160	bZIP	OG0000809
M05	Bm21g003590	C2H2	OG0006943
M05	Bm03g002350	C2H2	OG0000760
M05	Bm01g006420	C2H2	OG0000017
M05	Bm09g000370	SET	OG0000042
M05	Bm10g005000	C2H2	OG0000017
M05	Bm01g006860	bHLH	OG0000203
M05	Bm12g002670	SWI/SNF_SNF2	OG0000420
M06	Bm17g002660	ARID	OG0000345
M06	Bm04g006020	0_no_family_found	OG0000059
M06	Bm04g003110	SWI/SNF_SNF2	OG0000140
M06	Bm06g003660	ARID	OG0003700
M06	Bm17g004740	bHLH	OG0009223
M06	Bm27g003200	0_no_family_found	OG0002161
M06	Bm06g001680	C2C2_GATA	OG0000058
M06	Bm01g003560	SWI/SNF_SNF2	OG0001377
M06	Bm09g006580	SWI/SNF_SNF2	OG0000016
M06	Bm05g005840	SWI/SNF_SNF2	OG0003258
M06	Bm12g004605	0_no_family_found	OG0000059
M06	Bm23g001550	SET	OG0005251
M06	Bm06g001970	MYB-related	OG0000003
M06	Bm01g002940	0_no_family_found	OG0007959
M06	Bm23g003660	SET	OG0000366
M07	Bm20g000680	C2C2_GATA	OG0004616
M07	Bm11g002790	C2H2	OG0006571
M07	Bm06g003210	C2H2	OG0005475
M07	Bm06g003290	C2H2	OG0005475
M07	Bm12g004645	0_no_family_found	OG0000355
M07	Bm10g003320	Sir2	OG0001606
M08	BmVmg001330	0_no_family_found	OG0000117
M08	BmVmg001280	HD_TALE	OG0000095
M09	Bm07g002360	bHLH	OG0010590
M09	Bm07g002370	bHLH	OG0010590
M09	Bm07g002330	bHLH	OG0010590
M09	Bm04g006570	C2H2	OG0004062
M09	Bm13g003690	DUF246 domain containing/O-FucT	OG0007110
M09	Bm07g002340	bHLH	OG0010590
M09	Bm09g001579	C2H2	OG0001744
M10	Bm29g000562	bZIP	OG0006838
M10	Bm07g001835	PcG_VEFS	OG0006412
M10	Bm30g000800	MYB-2R	OG0000002
M11	Bm25g002270	C2H2	OG0004062
M11	Bm11g002720	bZIP	OG0006447
M11	Bm05g001650	PcG_FIE	OG0001853
M11	Bm24g001690	IWS1	OG0002124
M11	Bm07g005300	MADS	OG0000062
M11	Bm20g001226	C2H2	OG0015944
M11	Bm25g002030	C2H2	OG0004062
M11	Bm02g003860	C2H2	OG0011936
M11	Bm25g003300	C2H2	OG0003662
M11	Bm25g001515	DUF547 domain containing	OG0005681
M11	Bm20g000250	C2H2	OG0001744
M11	Bm10g002970	0_no_family_found	OG0002462
M11	Bm04g004580	0_no_family_found	OG0000205
M11	Bm12g002710	GNAT	OG0006918
M11	Bm15g004090	C2C2_GATA	OG0032429
M12	Bm04g006300	C2H2	OG0004062
M13	Bm03g005260	C2H2	OG0008176
M13	Bm01g005740	C2H2	OG0013711
M13	Bm02g005710	bZIP	OG0002918
M13	Bm18g003530	C2H2	OG0002451
M13	Bm21g001350	bZIP	OG0000493
M13	Bm04g003300	C2C2_GATA	OG0000058
M13	Bm05g001060	0_no_family_found	OG0000253
M14	Bm12g002550	SET	OG0004842
M14	Bm19g003090	LDL/FLD	OG0000223
M15	Bm21g001080	TRAF	OG0001006
M15	Bm22g004850	0_no_family_found	OG0000796
M15	Bm09g000650	0_no_family_found	OG0005131
M15	Bm21g002160	SWI/SNF_SNF2	OG0002069
M15	Bm16g002720	bZIP	OG0007273
M15	Bm12g000600	bZIP	OG0001561
M15	Bm17g001960	0_no_family_found	OG0003714
M15	Bm02g002370	0_no_family_found	OG0000049
M15	Bm07g004810	0_no_family_found	OG0000448
M15	Bm23g001860	SWI/SNF_SNF2	OG0000490
M15	Bm09g002800	C3H	OG0001088
M15	Bm22g002900	0_no_family_found	OG0001637
M15	Bm23g003090	0_no_family_found	OG0000488
M15	Bm24g001470	0_no_family_found	OG0002652
M15	Bm07g004400	0_no_family_found	OG0003064
M16	Bm04g006280	C2H2	OG0004062
M16	Bm09g000930	C2H2	OG0011245
M17	Bm29g000990	C2H2	OG0007960
M17	Bm21g002670	C2C2_CO-like	OG0000094
M17	Bm14g004330	0_no_family_found	OG0003225
M19	BmUfg001240	0_no_family_found	OG0000117
M19	BmUfg001560	HD_TALE	OG0000095
M21	BmUfg000700	bZIP	OG0020957
M21	Bm29g001800	C2H2	OG0014945
M21	Bm19g005060	0_no_family_found	OG0004061
M22	Bm15g001280	C2H2	OG0010379
M22	Bm06g003168	bZIP	OG0003821
M22	Bm28g002570	0_no_family_found	OG0000857
M22	Bm22g002105	C3H	OG0003602
M22	Bm22g004620	ARID	OG0003700
M22	Bm20g000793	C2H2	OG0002460
M22	Bm12g000263	bZIP	OG0008408
M22	Bm01g003210	SWI/SNF_BAF60b	OG0010606
M22	Bm15g000450	TRAF	OG0006919
M22	Bm21g001090	C2H2	OG0009033
M22	Bm10g004960	DUF246 domain containing/O-FucT	OG0007449
M22	Bm09g000910	RRN3	OG0005695
M22	Bm23g001580	0_no_family_found	OG0000714
M22	Bm06g001030	0_no_family_found	OG0003685
M22	Bm22g004460	Zinc finger, AN1 and A20 type	OG0002871
M23	Bm07g003750	bZIP	OG0004860
M23	Bm08g003290	bZIP	OG0004860
M23	Bm08g003380	bZIP	OG0004860
M23	Bm14g005120	C2H2	OG0000017
M23	Bm18g003600	C2H2	OG0000017
M23	Bm29g001830	C2H2	OG0014945
M23	Bm07g003670	bZIP	OG0004860
M23	Bm04g004200	bZIP	OG0016417
M23	Bm04g003973	C2H2	OG0004654
M23	Bm19g002220	C2H2	OG0001322
M23	Bm14g005250	C2H2	OG0000017
M23	Bm14g005320	C2H2	OG0000017
M23	Bm14g005260	C2H2	OG0000017
M23	Bm13g001510	0_no_family_found	OG0000287
M23	Bm07g003780	bZIP	OG0032238
M24	Bm03g002460	C2H2	OG0032141
M24	Bm17g004170	NF-YC	OG0000446
M24	Bm05g000750	0_no_family_found	OG0000068
M24	Bm05g000019	0_no_family_found	OG0000068
M24	Bm08g001150	0_no_family_found	OG0025166
M24	Bm04g003950	C2H2	OG0004654
M24	Bm14g005390	C2H2	OG0000017
M24	Bm21g001620	C2H2	OG0002451
M24	Bm16g002970	GNAT	OG0001104
M24	Bm05g000995	bZIP	OG0001289
M24	BmVmg000700	bZIP	OG0020957

### Sheet: TAP_duplications
Supplemental Table 7. Transcription-associated protein (TAP) evolution across co-expression modules Inferred origins and duplications of TAPs associated with co-expression modules in B. moritziana.
module	gene_id	TAP_family	Orthogroup	species_specific_dup	paralog_partners
M11	Bm25g002030	C2H2	OG0004062	FALSE	Bm25g002270
M11	Bm25g002270	C2H2	OG0004062	FALSE	Bm25g002030
M05	Bm01g006420	C2H2	OG0000017	FALSE	Bm10g005000
M05	Bm10g005000	C2H2	OG0000017	FALSE	Bm01g006420
M05	Bm16g001955	bZIP	OG0000480	FALSE	Bm16g003340
M05	Bm16g003340	bZIP	OG0000480	FALSE	Bm16g001955
M02	Bm25g001990	C2H2	OG0004062	FALSE	Bm25g002410
M02	Bm25g002410	C2H2	OG0004062	FALSE	Bm25g001990
M07	Bm06g003210	C2H2	OG0005475	FALSE	Bm06g003290
M07	Bm06g003290	C2H2	OG0005475	FALSE	Bm06g003210
M09	Bm07g002330	bHLH	OG0010590	TRUE	Bm07g002340
M09	Bm07g002340	bHLH	OG0010590	TRUE	Bm07g002330;Bm07g002360;Bm07g002370
M09	Bm07g002360	bHLH	OG0010590	TRUE	Bm07g002340
M09	Bm07g002370	bHLH	OG0010590	TRUE	Bm07g002340
M23	Bm14g005250	C2H2	OG0000017	TRUE	Bm14g005120;Bm14g005260;Bm14g005320;Bm18g003600
M23	Bm14g005260	C2H2	OG0000017	TRUE	Bm14g005120;Bm14g005250;Bm14g005320;Bm18g003600
M23	Bm14g005320	C2H2	OG0000017	TRUE	Bm14g005120;Bm14g005250;Bm14g005260;Bm18g003600
M23	Bm14g005120	C2H2	OG0000017	FALSE	Bm14g005250;Bm14g005260;Bm14g005320;Bm18g003600
M23	Bm18g003600	C2H2	OG0000017	FALSE	Bm14g005120;Bm14g005250;Bm14g005260;Bm14g005320
M23	Bm07g003670	bZIP	OG0004860	TRUE	Bm07g003750;Bm08g003290;Bm08g003380
M23	Bm07g003750	bZIP	OG0004860	TRUE	Bm07g003670;Bm08g003290;Bm08g003380
M23	Bm08g003290	bZIP	OG0004860	TRUE	Bm07g003670;Bm07g003750;Bm08g003380
M23	Bm08g003380	bZIP	OG0004860	TRUE	Bm07g003670;Bm07g003750;Bm08g003290
